# Utility of the *Onchocerca volvulus* mitochondrial genome for delineation of parasite transmission zones

**DOI:** 10.1101/732446

**Authors:** Katie E Crawford, Shannon M Hedtke, Stephen R Doyle, Annette C Kuesel, Samuel Armoo, Mike Osei-Atweneboana, Warwick N Grant

## Abstract

In 2012, the reduction in *Onchocerca volvulus* infection prevalence through long-term mass ivermectin distribution in African meso- and hyperendemic areas motivated expanding control of onchocerciasis (river blindness) as a public health problem to elimination of parasite transmission. Given the large contiguous hypo-, meso- and hyperendemic areas with an estimated population of 204 million, sustainable elimination requires an understanding of the geographic, and in turn genetic, boundaries of different parasite populations to ensure interventions are only stopped where the risk of re-introduction of the parasite through vector or human migration from areas with ongoing transmission is acceptable. These boundaries, which define the transmission zones of the parasite, may be delineated by characterising the parasite genetic population structure within and between potential zones. We analysed whole mitochondrial genome sequences of 189 *O. volvulus* adults to determine the pattern of genetic similarity across three West African countries: Ghana, Mali, and Côte d’Ivoire. Population structure measures indicate that parasites from the Pru, Daka and Black Volta/Tombe river basins in central Ghana belong to one parasite population, showing that different river basins cannot be assumed to constitute independent transmission zones. This research forms the basis for developing tools for elimination programs to delineate transmission zones, to estimate the risk of parasite re-introduction via vector or human movement when mass ivermectin administration is stopped in one area while transmission is ongoing in others, to identify the origin of infections detected post-treatment cessation, and to investigate whether migration contributes to persisting prevalence levels during interventions.
