## Supplementary Tables S1-S7 for "Utility of the *Onchocerca volvulus* mitochondrial genome for delineation of parasite transmission zones"

### Sheet: Table S1
Table S1. Number of individual adult worm samples from villages in each of the three river basin in Ghana
	River basin	Village	Abbreviation	Number of samples
Ghana	Black Volta/ Tombe	Agbelekame 1	AB1	13
		Agbelekame 2	AB2	15
		Bui	BUI	6
		Kyingakrom	KYG	15
		New Longoro	NLG	14
		Nyire	NYR	12
	Pru	Asubende	ASU	17
		Baaya	BAY	1
		Ohiampe	OHP	3
		Senyase	SEN	2
	Daka	Wiae Chabbon	CHA	14
		Ghana*	GHA	2
		Jagbengbendo	JAG	30
		Kojoboni	KOJ	13
		Takumdo	TAK	2
		Wiae	WIA	9
Côte d'Ivore		Grobaledou	GRO	14
Mali		Koudian	KOU	7
		Sindiare	SIN	1
		Toumbounding	TOU	1
		Kita	KIT	1
Total				192
*Unspecified location

### Sheet: Table S2
Table S2. PCR primers used for the three strategies for amplification of the whole mitochondrial genome from adult worm samples
Amplicon Strategy	Position*	Size (bp)	Forward primer	Reverse primer
1	220-13686	13467	GTTTTTCTTGTTGGTGGTG	ACATGATAAAACCCCCGA
2	1621-8532	6912	TTATGTTGAAGTTGGGGG	TGAACACAAGCACGCAA
	8516-1638	6870	TTGCGTGCTTGTGTTCA	CCCCCAACTTCAACATAA
3	220-6057	5838	GTTTTTCTTGTTGGTGGTG	GTTAAAGGACACAAAGCCGTATCC
	2961-8532	5572	TAAGAAGGGGGGTAATCCT	TGAACACAAGCACGCAA
	8516-13686	5171	TTGCGTGCTTGTGTTCA	ACATGATAAAACCCCCGA
* Position in O. volvulus mitochondrial reference genome, GenBank accession number NC_001861.

### Sheet: Table S3
Table S3. Outline of touchdown protocol used for one amplicon whole mitochondrial genome strategy
Step	Temperature	Time
Initial denaturation	94°C	2 minutes
Touchdown
15x
Denaturation	94°C	30 seconds
Annealing	Ramp down from 54°C, decreasing 1°C/5 cycles	30 seconds
	65°C
Extension		14 minutes
20x
Denaturation	94°C	30 seconds
Annealing	51°C	30 seconds
Extension	65°C	14 minutes
Final extension	72°C	10 minutes

### Sheet: Table S4
Table S4. Number of mapped reads, error rate, read length, quality and depth of sequencing data for each adult worm sample. Strategy refers to PCR strategy set out in Table S2. WGS: whole genome sequencing.
Sample ID	Patient ID	Country	River_Basin	River Basin ID	Community	Community ID	Latitude	Longitude	Collection Date	Amplification Strategy	Mapped_Reads	Error Rate (x10-3)	Ave Mapped Read Length	Ave Mapped Read Quality	Coverage 5X(%)	Coverage 20X(%)
AB1-02-5	AB1-02	Ghana	Black Volta	BVT	Agbelekame (1)	AB1	8.233833	-2.205139	2013	WGS	309540	4.1	120	36.6	100	100
AB1-02-6	AB1-02	Ghana	Black Volta	BVT	Agbelekame (1)	AB1	8.233833	-2.205139	2013	WGS	526675	3.75	119	36.6	100	100
AB1-2-2	AB1-02	Ghana	Black Volta	BVT	Agbelekame (1)	AB1	8.233833	-2.205139	2013	2	4986	7.58	162	35.4	99.99	96.73
AB1-2-3	AB1-02	Ghana	Black Volta	BVT	Agbelekame (1)	AB1	8.233833	-2.205139	2013	2	8937	7.78	169	35.6	99.99	98.85
AB1-2-4	AB1-02	Ghana	Black Volta	BVT	Agbelekame (1)	AB1	8.233833	-2.205139	2013	2	3500	5.91	157	35.9	99.62	76.41
AB1-25-11	AB1-25	Ghana	Black Volta	BVT	Agbelekame (1)	AB1	8.233833	-2.205139	2013	2	3099	7.84	164	35.5	99.97	75.33
AB1-26-15	AB1-26	Ghana	Black Volta	BVT	Agbelekame (1)	AB1	8.233833	-2.205139	2013	2	3010	7.52	170	35.4	98.17	58.91
AB1-26-17	AB1-26	Ghana	Black Volta	BVT	Agbelekame (1)	AB1	8.233833	-2.205139	2013	WGS	598559	3.72	119	36.6	100	100
AB1-3-10	AB1-03	Ghana	Black Volta	BVT	Agbelekame (1)	AB1	8.233833	-2.205139	2013	2	2151	7.79	155	35.5	86.12	35.54
AB1-3-8	AB1-03	Ghana	Black Volta	BVT	Agbelekame (1)	AB1	8.233833	-2.205139	2013	2	5490	8.02	161	35.4	99.9	78.29
AB1-46-18	AB1-46	Ghana	Black Volta	BVT	Agbelekame (1)	AB1	8.233833	-2.205139	2013	2	5513	7.76	162	35.4	99.88	77.22
AB1-46-20	AB1-46	Ghana	Black Volta	BVT	Agbelekame (1)	AB1	8.233833	-2.205139	2013	2	5520	7.89	163	35.4	99.98	98.4
AB1-59-21	AB1-59	Ghana	Black Volta	BVT	Agbelekame (1)	AB1	8.233833	-2.205139	2013	2	9308	7.45	160	35.7	99.99	99.96
AB2-24-12	AB2-24	Ghana	Black Volta	BVT	Agbelekame (2)	AB2	8.24556	-2.1199	2013	2	2718	6.84	166	35.6	62.33	51.16
AB2-24-16	AB2-24	Ghana	Black Volta	BVT	Agbelekame (2)	AB2	8.24556	-2.1199	2013	2	7191	7.21	168	35.6	99.98	97.74
AB2-24-17	AB2-24	Ghana	Black Volta	BVT	Agbelekame (2)	AB2	8.24556	-2.1199	2013	2	6462	7.44	165	35.6	99.99	97.53
AB2-24-20	AB2-24	Ghana	Black Volta	BVT	Agbelekame (2)	AB2	8.24556	-2.1199	2013	2	12168	6.76	164	35.8	99.98	99.59
AB2-24-21	AB2-24	Ghana	Black Volta	BVT	Agbelekame (2)	AB2	8.24556	-2.1199	2013	2	6633	6.63	162	35.8	99.6	96.99
AB2-24-23	AB2-24	Ghana	Black Volta	BVT	Agbelekame (2)	AB2	8.24556	-2.1199	2013	WGS	492461	3.75	119	36.5	100	100
AB2-24-28	AB2-24	Ghana	Black Volta	BVT	Agbelekame (2)	AB2	8.24556	-2.1199	2013	WGS	153037	4.06	119	36.5	100	99.99
AB2-24-29	AB2-24	Ghana	Black Volta	BVT	Agbelekame (2)	AB2	8.24556	-2.1199	2013	WGS	343768	3.74	119	36.5	100	100
AB2-24-36	AB2-24	Ghana	Black Volta	BVT	Agbelekame (2)	AB2	8.24556	-2.1199	2013	2	6497	7.83	153	35.5	99.97	98.35
AB2-29-33	AB2-29	Ghana	Black Volta	BVT	Agbelekame (2)	AB2	8.24556	-2.1199	2013	2	7906	6.94	163	35.7	99.98	95.73
AB2-4-1	AB2-04	Ghana	Black Volta	BVT	Agbelekame (2)	AB2	8.24556	-2.1199	2013	2	8422	7.3	170	35.6	99.97	99.18
AB2-7-34	AB2-07	Ghana	Black Volta	BVT	Agbelekame (2)	AB2	8.24556	-2.1199	2013	2	6420	7.37	167	35.6	99.97	99.04
AB2-7-4	AB2-07	Ghana	Black Volta	BVT	Agbelekame (2)	AB2	8.24556	-2.1199	2013	2	4210	7.31	162	35.5	99.98	93.66
AB2-9-10	AB2-09	Ghana	Black Volta	BVT	Agbelekame (2)	AB2	8.24556	-2.1199	2013	2	9689	7.44	168	35.6	99.97	99.77
AB2-9-11	AB2-09	Ghana	Black Volta	BVT	Agbelekame (2)	AB2	8.24556	-2.1199	2013	2	2755	6.79	157	35.5	98.28	45.92
ASU-1000-4	ASU-1000	Ghana	Pru	PRU	Asubende	ASU	8.0170556	-0.95961	2013	WGS	254409	6.25	99	37.9	100	100
ASU-11-2	ASU-11	Ghana	Pru	PRU	Asubende	ASU	8.0170556	-0.95961	2013	3	144144	5.51	230	36.9	97.97	97.96
ASU-19-1	ASU-19	Ghana	Pru	PRU	Asubende	ASU	8.0170556	-0.95961	2013	1	19972	5.55	239	37.3	97.95	97.93
ASU-2-1	ASU-02	Ghana	Pru	PRU	Asubende	ASU	8.0170556	-0.95961	2013	1	57035	5.39	236	37.3	99.56	98.17
ASU-21-1	ASU-21	Ghana	Pru	PRU	Asubende	ASU	8.0170556	-0.95961	2013	3	124588	5.68	227	37	97.97	97.96
ASU-21-2	ASU-21	Ghana	Pru	PRU	Asubende	ASU	8.0170556	-0.95961	2013	1	81399	5.34	228	37.1	99.06	97.96
ASU-21-3	ASU-21	Ghana	Pru	PRU	Asubende	ASU	8.0170556	-0.95961	2013	3	53990	5.82	233	37	97.96	97.96
ASU-22-7	ASU-22	Ghana	Pru	PRU	Asubende	ASU	8.0170556	-0.95961	2013	WGS	96572	5.21	120	36.4	99.51	98.97
ASU-23	ASU-23	Ghana	Pru	PRU	Asubende	ASU	8.0170556	-0.95961	2013	3	54778	5.21	234	37	97.96	97.95
ASU-25-1	ASU-25	Ghana	Pru	PRU	Asubende	ASU	8.0170556	-0.95961	2013	3	81463	5.35	235	37.1	97.97	97.96
ASU-25-2	ASU-25	Ghana	Pru	PRU	Asubende	ASU	8.0170556	-0.95961	2013	3	143872	5.15	228	37	97.97	97.96
ASU-25-3	ASU-25	Ghana	Pru	PRU	Asubende	ASU	8.0170556	-0.95961	2013	1	88156	5.54	230	37.1	100	99.43
ASU-6-8	ASU-06	Ghana	Pru	PRU	Asubende	ASU	8.0170556	-0.95961	2013	WGS	677985	4.54	99	37.9	100	100
ASU-7-10	ASU-07	Ghana	Pru	PRU	Asubende	ASU	8.0170556	-0.95961	2013	WGS	1135826	3.21	119	36.5	100	100
ASU-7-15	ASU-07	Ghana	Pru	PRU	Asubende	ASU	8.0170556	-0.95961	2013	WGS	8	1.88	120	36.1	0	0
ASU-7-17	ASU-07	Ghana	Pru	PRU	Asubende	ASU	8.0170556	-0.95961	2013	WGS	221401	3.62	120	36.4	99.96	99.53
ASU-7-18	ASU-07	Ghana	Pru	PRU	Asubende	ASU	8.0170556	-0.95961	2013	WGS	102122	3.55	120	36.5	99.72	97.74
BAY-54-5	BAY-54	Ghana	Pru	PRU	Baaya	BAY	8.0019	-1.0155	2013	WGS	386713	6.47	99	38	100	100
BUI-1	BUI-01	Ghana	Black Volta	BVT	Bui	BUI	8.236	-2.277	2013	3	99256	5.33	227	37.2	97.97	97.96
BUI-2-1	BUI-02	Ghana	Black Volta	BVT	Bui	BUI	8.236	-2.277	2013	3	107375	5.54	230	37.1	98.36	97.96
BUI-2-2	BUI-02	Ghana	Black Volta	BVT	Bui	BUI	8.236	-2.277	2013	3	101468	5.02	233	37.1	97.97	97.96
BUI-2-3	BUI-02	Ghana	Black Volta	BVT	Bui	BUI	8.236	-2.277	2013	3	54997	5.2	237	37.2	97.98	97.96
BUI-6-1	BUI-06	Ghana	Black Volta	BVT	Bui	BUI	8.236	-2.277	2013	1	41455	5.65	235	37.1	98.62	97.94
BUI-6-3	BUI-06	Ghana	Black Volta	BVT	Bui	BUI	8.236	-2.277	2013	1	43952	5.54	232	37.1	97.96	97.93
CHA-11-2	CHA-11	Ghana	Daka	DAK	Wiae Chabbon	CHA	8.28	-0.21	2013	2	11544	7.46	167	35.6	99.99	99.93
CHA-11-3	CHA-11	Ghana	Daka	DAK	Wiae Chabbon	CHA	8.28	-0.21	2013	WGS	66895	4.54	119	36.4	99.9	99.57
CHA-13-5	CHA-13	Ghana	Daka	DAK	Wiae Chabbon	CHA	8.28	-0.21	2013	WGS	151678	4.2	119	36.4	100	99.99
CHA-13-7	CHA-13	Ghana	Daka	DAK	Wiae Chabbon	CHA	8.28	-0.21	2013	2	14319	7.22	164	35.8	99.99	99.95
CHA-14-10	CHA-14	Ghana	Daka	DAK	Wiae Chabbon	CHA	8.28	-0.21	2013	2	5972	6.54	167	35.8	99.96	87.42
CHA-14-12	CHA-14	Ghana	Daka	DAK	Wiae Chabbon	CHA	8.28	-0.21	2013	2	10798	6.53	163	35.9	100	99.89
CHA-23-14	CHA-23	Ghana	Daka	DAK	Wiae Chabbon	CHA	8.28	-0.21	2013	2	8970	7.15	168	35.7	99.99	98.6
CHA-25-18	CHA-25	Ghana	Daka	DAK	Wiae Chabbon	CHA	8.28	-0.21	2013	2	13742	7.38	179	35.6	100	99.97
CHA-34-25	CHA-34	Ghana	Daka	DAK	Wiae Chabbon	CHA	8.28	-0.21	2013	2	17067	7.03	174	35.7	100	99.97
CHA-34-49	CHA-34	Ghana	Daka	DAK	Wiae Chabbon	CHA	8.28	-0.21	2013	2	7654	5.95	161	35.7	99.99	98.25
CHA-35-27	CHA-35	Ghana	Daka	DAK	Wiae Chabbon	CHA	8.28	-0.21	2013	2	14775	6.74	161	35.8	100	99.97
CHA-54-31	CHA-54	Ghana	Daka	DAK	Wiae Chabbon	CHA	8.28	-0.21	2013	2	15652	7.31	173	35.8	100	99.57
CHA-67-33	CHA-67	Ghana	Daka	DAK	Wiae Chabbon	CHA	8.28	-0.21	2013	2	11320	6.9	174	35.7	99.92	93.24
CHA-68-38	CHA-68	Ghana	Daka	DAK	Wiae Chabbon	CHA	8.28	-0.21	2013	2	13106	6.46	168	35.8	99.99	99.47
COT-1	COT-1	Côte d'Ivoire			Grobaledou	GRO	missing		2002	1	65680	5.62	230	37.2	97.97	97.96
COT-16	COT-16	Côte d'Ivoire			Grobaledou	GRO	missing		2002	3	126736	5.1	228	37.1	97.97	97.96
COT-18	COT-18	Côte d'Ivoire			Grobaledou	GRO	missing		2002	1	61807	4.99	237	37.2	98.3	97.96
COT-22	COT-22	Côte d'Ivoire			Grobaledou	GRO	missing		2002	1	170905	5.29	231	37	98.81	97.96
COT-34-a	COT-34	Côte d'Ivoire			Grobaledou	GRO	missing		2002	1	46494	5.18	237	37.2	97.96	97.95
COT-34-b	COT-34	Côte d'Ivoire			Grobaledou	GRO	missing		2002	3	115096	4.94	233	37.1	97.96	97.96
COT-38	COT-38	Côte d'Ivoire			Grobaledou	GRO	missing		2002	3	236189	5.36	228	37.1	97.99	97.96
COT-41	COT-41	Côte d'Ivoire			Grobaledou	GRO	missing		2002	1	76379	5.35	229	37.2	97.97	97.96
COT-45	COT-45	Côte d'Ivoire			Grobaledou	GRO	missing		2002	1	32925	5.21	234	37.3	97.97	97.93
COT-49	COT-49	Côte d'Ivoire			Grobaledou	GRO	missing		2002	3	103887	5.13	233	37.1	97.96	97.96
COT-55	COT-55	Côte d'Ivoire			Grobaledou	GRO	missing		2002	1	259771	4.92	226	37	98	97.97
COT-63	COT-63	Côte d'Ivoire			Grobaledou	GRO	missing		2002	1	94145	5.31	229	37.1	100	100
COT-7	COT-07	Côte d'Ivoire			Grobaledou	GRO	missing		2002	3	119054	4.82	234	37.1	97.96	97.96
COT-71	COT-71	Côte d'Ivoire			Grobaledou	GRO	missing		2002	1	48916	5.41	228	37.2	97.96	97.96
GHA-412-5	GHA-412	Ghana	Daka	DAK	missing	GHA	not collected		missing	3	90751	5.12	235	37.1	97.96	97.96
GHA-412-7	GHA-412	Ghana	Daka	DAK	missing	GHA	not collected		missing	3	106062	5.38	233	37.1	97.96	97.96
JAG-11-1	JAG-11	Ghana	Daka	DAK	Jagbengbendo	JAG	8.3342	-0.125583	2013	2	20118	6.62	167	35.9	100	99.98
JAG-1-11	JAG-01	Ghana	Daka	DAK	Jagbengbendo	JAG	8.3342	-0.125583	2013	3	100591	4.98	231	37.1	97.96	97.96
JAG-13-5	JAG-13	Ghana	Daka	DAK	Jagbengbendo	JAG	8.3342	-0.125583	2013	1	74116	5.61	233	37.1	100	99.98
JAG-17-1	JAG-17	Ghana	Daka	DAK	Jagbengbendo	JAG	8.3342	-0.125583	2013	1	149484	6.09	218	37	100	99.62
JAG-2-1	JAG-02	Ghana	Daka	DAK	Jagbengbendo	JAG	8.3342	-0.125583	2013	1	45294	5.14	233	37.1	100	99.46
JAG-2-3	JAG-02	Ghana	Daka	DAK	Jagbengbendo	JAG	8.3342	-0.125583	2013	3	209721	5.62	231	37.2	97.99	97.96
JAG-2-5	JAG-02	Ghana	Daka	DAK	Jagbengbendo	JAG	8.3342	-0.125583	2013	3	123553	5.21	227	37.1	97.96	97.96
JAG-25-3	JAG-25	Ghana	Daka	DAK	Jagbengbendo	JAG	8.3342	-0.125583	2013	WGS	119553	4.59	120	36.7	100	99.99
JAG-3-3	JAG-03	Ghana	Daka	DAK	Jagbengbendo	JAG	8.3342	-0.125583	2013	3	131055	5.1	222	36.9	97.97	97.96
JAG-3-33	JAG-03	Ghana	Daka	DAK	Jagbengbendo	JAG	8.3342	-0.125583	2013	2	7318	7.15	168	35.6	99.99	98.57
JAG-33-35	JAG-33	Ghana	Daka	DAK	Jagbengbendo	JAG	8.3342	-0.125583	2013	2	7385	7.07	165	35.6	99.98	99.42
JAG-37-5	JAG-37	Ghana	Daka	DAK	Jagbengbendo	JAG	8.3342	-0.125583	2013	WGS	344374	3.79	99	37.8	100	100
JAG-37-6	JAG-37	Ghana	Daka	DAK	Jagbengbendo	JAG	8.3342	-0.125583	2013	WGS	39527	5.63	120	36.7	99.89	99.22
JAG-4-1	JAG-04	Ghana	Daka	DAK	Jagbengbendo	JAG	8.3342	-0.125583	2013	3	76443	5.12	233	37.2	97.97	97.96
JAG-45-7	JAG-45	Ghana	Daka	DAK	Jagbengbendo	JAG	8.3342	-0.125583	2013	WGS	100938	4.1	119	36.5	100	99.85
JAG-53-36	JAG-53	Ghana	Daka	DAK	Jagbengbendo	JAG	8.3342	-0.125583	2013	2	5817	7.27	163	35.8	99.99	99.12
JAG-54-10	JAG-54	Ghana	Daka	DAK	Jagbengbendo	JAG	8.3342	-0.125583	2013	2	13478	6.8	172	35.8	99.99	98.66
JAG-61-11	JAG-61	Ghana	Daka	DAK	Jagbengbendo	JAG	8.3342	-0.125583	2013	2	11121	6.42	161	36.2	99.98	99.95
JAG-62-13	JAG-62	Ghana	Daka	DAK	Jagbengbendo	JAG	8.3342	-0.125583	2013	2	25372	6.81	177	35.8	100	99.97
JAG-6-4	JAG-06	Ghana	Daka	DAK	Jagbengbendo	JAG	8.3342	-0.125583	2013	3	125978	5.15	228	37.2	97.97	97.96
JAG-65-15	JAG-65	Ghana	Daka	DAK	Jagbengbendo	JAG	8.3342	-0.125583	2013	2	13779	6.42	175	35.8	99.99	99.97
JAG-7-3	JAG-07	Ghana	Daka	DAK	Jagbengbendo	JAG	8.3342	-0.125583	2013	3	109554	5.73	229	37.1	97.97	97.96
JAG-79-19	JAG-79	Ghana	Daka	DAK	Jagbengbendo	JAG	8.3342	-0.125583	2013	WGS	435620	6.12	99	37.9	100	100
JAG-79-40	JAG-79	Ghana	Daka	DAK	Jagbengbendo	JAG	8.3342	-0.125583	2013	2	7598	6.74	154	35.9	99.97	99.89
JAG-81-24	JAG-81	Ghana	Daka	DAK	Jagbengbendo	JAG	8.3342	-0.125583	2013	2	16120	6.54	177	35.7	100	99.96
JAG-8-23	JAG-08	Ghana	Daka	DAK	Jagbengbendo	JAG	8.3342	-0.125583	2013	2	8713	7.1	174	35.6	99.83	97.69
JAG-83-25	JAG-83	Ghana	Daka	DAK	Jagbengbendo	JAG	8.3342	-0.125583	2013	2	15781	5.86	169	36	100	99.73
JAG-83-26	JAG-83	Ghana	Daka	DAK	Jagbengbendo	JAG	8.3342	-0.125583	2013	2	18625	6.79	178	35.9	99.98	99.95
JAG-94-28	JAG-94	Ghana	Daka	DAK	Jagbengbendo	JAG	8.3342	-0.125583	2013	WGS	166365	3.68	120	36.4	99.98	99.53
JAG-94-31	JAG-94	Ghana	Daka	DAK	Jagbengbendo	JAG	8.3342	-0.125583	2013	WGS	309317	5.86	99	37.9	100	100
KOJ-17-19	KOJ-17	Ghana	Daka	DAK	Kojoboni	KOJ	8.4854722	-0.183138	2013	2	6081	6.59	167	35.7	99.97	97.72
KOJ-190-20	KOJ-190	Ghana	Daka	DAK	Kojoboni	KOJ	8.4854722	-0.183138	2013	2	12276	6.95	170	35.7	99.99	99.97
KOJ-190-5	KOJ-190	Ghana	Daka	DAK	Kojoboni	KOJ	8.4854722	-0.183138	2013	2	16744	6.71	176	35.7	100	99.97
KOJ-190-6	KOJ-190	Ghana	Daka	DAK	Kojoboni	KOJ	8.4854722	-0.183138	2013	2	16599	6.24	168	36.1	100	99.97
KOJ-22-11	KOJ-22	Ghana	Daka	DAK	Kojoboni	KOJ	8.4854722	-0.183138	2013	WGS	318386	3.45	120	36.4	100	99.9
KOJ-22-7	KOJ-22	Ghana	Daka	DAK	Kojoboni	KOJ	8.4854722	-0.183138	2013	2	11826	6.65	179	35.8	99.98	98.58
KOJ-28-12	KOJ-28	Ghana	Daka	DAK	Kojoboni	KOJ	8.4854722	-0.183138	2013	WGS	397653	4.23	120	36.3	100	100
KOJ-28-13	KOJ-28	Ghana	Daka	DAK	Kojoboni	KOJ	8.4854722	-0.183138	2013	WGS	254781	3.93	119	36.3	100	99.91
KOJ-6-21	KOJ-06	Ghana	Daka	DAK	Kojoboni	KOJ	8.4854722	-0.183138	2013	2	7661	8.15	168	35.4	99.99	98.96
KOJ-72-14	KOJ-72	Ghana	Daka	DAK	Kojoboni	KOJ	8.4854722	-0.183138	2013	2	4839	5.77	160	35.7	99.97	93.21
KOJ-75-16	KOJ-75	Ghana	Daka	DAK	Kojoboni	KOJ	8.4854722	-0.183138	2013	2	17900	6.47	166	36.1	99.99	99.97
KOJ-75-17	KOJ-75	Ghana	Daka	DAK	Kojoboni	KOJ	8.4854722	-0.183138	2013	2	3712	7.39	163	35.8	95.55	58.7
KOJ-77-23	KOJ-77	Ghana	Daka	DAK	Kojoboni	KOJ	8.4854722	-0.183138	2013	2	14950	6.36	163	36	99.99	99.98
KYG-29-10	KYG-29	Ghana	Black Volta	BVT	Kyingakrom	KYG	8.098779	-2.109	2013	2	15817	6.84	167	35.9	100	99.96
KYG-29-11	KYG-29	Ghana	Black Volta	BVT	Kyingakrom	KYG	8.098779	-2.109	2013	2	14278	6.65	174	35.7	99.99	99.93
KYG-29-12	KYG-29	Ghana	Black Volta	BVT	Kyingakrom	KYG	8.098779	-2.109	2013	2	8437	6.93	174	35.7	99.99	98.2
KYG-29-13	KYG-29	Ghana	Black Volta	BVT	Kyingakrom	KYG	8.098779	-2.109	2013	2	18520	7.61	172	35.9	100	99.98
KYG-4-1	KYG-04	Ghana	Black Volta	BVT	Kyingakrom	KYG	8.098779	-2.109	2013	2	18669	6.64	172	35.8	99.99	99.98
KYG-4-2	KYG-04	Ghana	Black Volta	BVT	Kyingakrom	KYG	8.098779	-2.109	2013	2	6068	7.69	157	35.5	99.99	98.15
KYG-4-3	KYG-04	Ghana	Black Volta	BVT	Kyingakrom	KYG	8.098779	-2.109	2013	2	18160	6.93	173	36	100	99.96
KYG-4-4	KYG-04	Ghana	Black Volta	BVT	Kyingakrom	KYG	8.098779	-2.109	2013	2	21195	6.5	172	36	100	99.97
KYG-44-15	KYG-44	Ghana	Black Volta	BVT	Kyingakrom	KYG	8.098779	-2.109	2013	2	23480	6.58	169	35.9	100	99.95
KYG-4-5	KYG-04	Ghana	Black Volta	BVT	Kyingakrom	KYG	8.098779	-2.109	2013	2	22329	6.15	170	36.2	99.99	99.96
KYG-6-18	KYG-06	Ghana	Black Volta	BVT	Kyingakrom	KYG	8.098779	-2.109	2013	WGS	983024	4.05	99	38	100	100
KYG-70-20	KYG-70	Ghana	Black Volta	BVT	Kyingakrom	KYG	8.098779	-2.109	2013	2	15705	6.88	174	35.9	100	99.97
KYG-70-21	KYG-70	Ghana	Black Volta	BVT	Kyingakrom	KYG	8.098779	-2.109	2013	2	21324	6.58	169	36	100	99.97
KYG-70-22	KYG-70	Ghana	Black Volta	BVT	Kyingakrom	KYG	8.098779	-2.109	2013	WGS	629042	4.27	99	37.9	100	100
KYG-71-23	KYG-71	Ghana	Black Volta	BVT	Kyingakrom	KYG	8.098779	-2.109	2013	2	8136	7.14	167	35.7	99.98	99.67
MAL-17	MAL-17	Mali			Koudian	KOU	13.67	-10.67	2002	1	97578	7.48	228	36.9	97.96	97.93
MAL-19	MAL-19	Mali			Koudian	KOU	13.67	-10.67	2002	1	21535	5.19	239	37.2	97.96	97.93
MAL-25	MAL-25	Mali			Sindiare	SIN	missing		2002	3	224908	5.05	224	36.9	97.99	97.97
MAL-30	MAL-30	Mali			Toumbounding	TOU	14.45	-11.43	2002	1	109833	7.36	216	37.1	100	100
MAL-33	MAL-33	Mali			Koudian	KOU	13.67	-10.67	2002	3	48158	4.89	235	37.1	97.96	97.95
MAL-37	MAL-37	Mali			Koudian	KOU	13.67	-10.67	2002	1	44405	7.23	234	37.1	97.93	97.93
MAL-42	MAL-42	Mali			Koudian	KOU	13.67	-10.67	2002	1	65531	5	235	37.1	97.96	97.96
MAL-43	MAL-43	Mali			Koudian	KOU	13.67	-10.67	2002	3	107419	5.13	233	37.1	98.52	97.96
MAL-50	MAL-50	Mali			Kita	KIT	13.03	-9.49	2002	3	38848	5.64	237	37.2	97.96	97.93
MAL-8	MAL-08	Mali			Koudian	KOU	13.67	-10.67	2002	1	76663	5.08	236	37.2	97.96	97.96
NLG-150-3	NLG-150	Ghana	Black Volta	BVT	New Longoro	NLG	8.1303	-2.04509	2013	2	23809	7.2	172	36.1	100	99.97
NLG-15-1	NLG-15	Ghana	Black Volta	BVT	New Longoro	NLG	8.1303	-2.04509	2013	2	20312	6.8	173	36	100	99.99
NLG-15-2	NLG-15	Ghana	Black Volta	BVT	New Longoro	NLG	8.1303	-2.04509	2013	2	19814	6.6	174	36	99.99	99.98
NLG-24-4	NLG-24	Ghana	Black Volta	BVT	New Longoro	NLG	8.1303	-2.04509	2013	2	9761	6.47	166	35.7	99.99	99.96
NLG-24-5	NLG-24	Ghana	Black Volta	BVT	New Longoro	NLG	8.1303	-2.04509	2013	2	16220	6.91	169	35.7	100	99.86
NLG-53-6	NLG-53	Ghana	Black Volta	BVT	New Longoro	NLG	8.1303	-2.04509	2013	2	15837	7.24	173	35.9	99.99	99.95
NLG-53-7	NLG-53	Ghana	Black Volta	BVT	New Longoro	NLG	8.1303	-2.04509	2013	2	11671	7.98	163	35.6	100	99.98
NLG-72-11	NLG-72	Ghana	Black Volta	BVT	New Longoro	NLG	8.1303	-2.04509	2013	2	13962	7.35	177	35.8	99.99	99.59
NLG-72-8	NLG-72	Ghana	Black Volta	BVT	New Longoro	NLG	8.1303	-2.04509	2013	2	15103	6.57	171	35.7	99.99	99.97
NLG-72-9	NLG-72	Ghana	Black Volta	BVT	New Longoro	NLG	8.1303	-2.04509	2013	2	11505	6.64	167	35.9	99.99	99.88
NLG-86-12	NLG-86	Ghana	Black Volta	BVT	New Longoro	NLG	8.1303	-2.04509	2013	2	35	6.24	140	35.6	0	0
NLG-86-13	NLG-86	Ghana	Black Volta	BVT	New Longoro	NLG	8.1303	-2.04509	2013	2	20000	7.25	175	35.7	100	99.98
NLG-86-14	NLG-86	Ghana	Black Volta	BVT	New Longoro	NLG	8.1303	-2.04509	2013	2	9259	6.94	171	35.6	100	99.75
NLG-89-16	NLG-89	Ghana	Black Volta	BVT	New Longoro	NLG	8.1303	-2.04509	2013	2	8164	6.72	162	35.7	99.99	99.88
NYR-12-5	NYR-12	Ghana	Black Volta	BVT	Nyire	NYR	8.112139	-2.295944	2013	2	13021	7.13	170	35.7	99.98	99.64
NYR-23-1	NYR-23	Ghana	Black Volta	BVT	Nyire	NYR	8.112139	-2.295944	2013	2	13021	7.13	170	35.7	99.99	99.11
NYR-31-18	NYR-31	Ghana	Black Volta	BVT	Nyire	NYR	8.112139	-2.295944	2013	2	12550	7.4	167	35.7	100	99.96
NYR-47-7	NYR-47	Ghana	Black Volta	BVT	Nyire	NYR	8.112139	-2.295944	2013	2	12368	7.12	162	35.8	99.99	99.88
NYR-73-10	NYR-73	Ghana	Black Volta	BVT	Nyire	NYR	8.112139	-2.295944	2013	2	10238	7.71	171	35.5	100	99.02
NYR-73-11	NYR-73	Ghana	Black Volta	BVT	Nyire	NYR	8.112139	-2.295944	2013	2	15170	7.63	170	35.7	99.96	99.27
NYR-73-12	NYR-73	Ghana	Black Volta	BVT	Nyire	NYR	8.112139	-2.295944	2013	2	11640	6.98	162	35.8	100	99.87
NYR-73-9	NYR-73	Ghana	Black Volta	BVT	Nyire	NYR	8.112139	-2.295944	2013	2	7409	6.76	168	35.7	99.98	95.23
NYR-96-14	NYR-96	Ghana	Black Volta	BVT	Nyire	NYR	8.112139	-2.295944	2013	2	12683	7.27	167	35.6	100	99.69
NYR-96-15	NYR-96	Ghana	Black Volta	BVT	Nyire	NYR	8.112139	-2.295944	2013	2	14002	6.76	168	35.7	100	99.9
NYR-96-16	NYR-96	Ghana	Black Volta	BVT	Nyire	NYR	8.112139	-2.295944	2013	2	9696	6.88	168	35.8	99.98	99.85
NYR-96-17	NYR-96	Ghana	Black Volta	BVT	Nyire	NYR	8.112139	-2.295944	2013	2	11543	6.75	163	35.8	100	99.96
OHP-33-2	OHP-33	Ghana	Pru	PRU	Ohiampe	OHP	7.95	-1.14	2013	WGS	80975	6.39	120	36.5	99.68	97.65
OHP-33-3	OHP-33	Ghana	Pru	PRU	Ohiampe	OHP	7.95	-1.14	2013	WGS	84030	6.71	120	36.4	99.84	99.51
OHP-45-4	OHP-45	Ghana	Pru	PRU	Ohiampe	OHP	7.95	-1.14	2013	WGS	119912	6.47	119	36.5	99.99	99.7
SEN-139-6	SEN-139	Ghana	Pru	PRU	Senyase	SEN	8.0193	-0.996	2013	WGS	739707	2.55	119	36.4	100	99.91
SEN-156-4	SEN-256	Ghana	Pru	PRU	Senyase	SEN	8.0193	-0.996	2013	WGS	125078	5.17	120	36.4	99.8	99.63
TAK-80-19	TAK-80	Ghana	Daka	DAK	Takumdo	TAK	8.28	-0.19	2013	WGS	336114	4.86	99	37.9	100	100
TAK-87-20	TAK-87	Ghana	Daka	DAK	Takumdo	TAK	8.28	-0.19	2013	WGS	178956	6.67	99	37.9	100	100
WIA-1-1	WIA-01	Ghana	Wiae	WIA	Wiae	WIA	8.32	-0.22	2013	3	101742	6.13	228	36.9	97.99	97.96
WIA-12-3	WIA-12	Ghana	Wiae	WIA	Wiae	WIA	8.32	-0.22	2013	3	55406	5.57	232	37.1	97.96	97.95
WIA-1-3	WIA-01	Ghana	Wiae	WIA	Wiae	WIA	8.32	-0.22	2013	3	75777	5.72	229	36.9	97.96	97.96
WIA-13-5	WIA-13	Ghana	Wiae	WIA	Wiae	WIA	8.32	-0.22	2013	3	102145	5.77	232	37.1	97.97	97.96
WIA-13-7	WIA-13	Ghana	Wiae	WIA	Wiae	WIA	8.32	-0.22	2013	3	144862	5.5	231	37.1	97.98	97.96
WIA-156-4	WIA-156	Ghana	Wiae	WIA	Wiae	WIA	8.32	-0.22	2013	WGS	274799	4.26	99	37.9	100	100
WIA-19-2	WIA-19	Ghana	Wiae	WIA	Wiae	WIA	8.32	-0.22	2013	3	95892	5.85	225	36.9	97.98	97.96
WIA-9-1	WIA-09	Ghana	Wiae	WIA	Wiae	WIA	8.32	-0.22	2013	3	88792	5.54	227	37	97.97	97.96
WIA-9-2	WIA-09	Ghana	Wiae	WIA	Wiae	WIA	8.32	-0.22	2013	3	39818	5.52	229	37	97.96	97.95

### Sheet: Table S5
Table S5. Total number and percentage of shared and singleton SNPs and haplotypes post filtering
	Number	Percent (%)
SNPs
Total	486
Shared (n>1)	189	38.89
Singleton	297	61.11
Haplotypes
Total	155
Shared (n>1)	19	12.26
Unique	136	87.74

### Sheet: Table S6
Table S6. Result of pairwise comparisons of Slatkin’s M between parasites from Ghana, Côte d’Ivoire and Mali and parasites from three river basins in Ghana (in italics)
Location	Ghana					Côte d’Ivoire
	Black Volta/Tombe			Pru
Ghana
Pru	185.4
Daka	945.53			161.72
Côte d’Ivoire	27.21
Mali	44.07					∞

### Sheet: Table S7
Table S7. Results of pairwise comparisons of genetic Slaktin’s M between parasites from the inhabitants of 15 villages villages in Ghana.
Village	AB1	AB2	BUI	KYG	NLG	NYR	ASU	OHP	SEN	CHA	GHA	JAG	KOJ	TAK
AB2	∞
BUI	∞	∞
KYG	∞	∞	∞
NLG	∞	∞	∞	∞
NYR	∞	∞	∞	∞	∞
ASU	135.71	59.23	∞	59.23	58.57	149.82
OHP	∞	∞	∞	∞	∞	∞	45.94
SEN	∞	∞	∞	∞	∞	∞	40.32	∞
CHA	∞	∞	∞	∞	∞	∞	125.58	∞	∞
GHA	∞	∞	∞	∞	∞	∞	40.3	∞	∞	∞
JAG	∞	∞	190.5	3215	∞	∞	59.22	165.36	∞	∞	∞
KOJ	77.5	78.37	70.59	78.37	77.5	76.96	33.34	60.52	∞	77.97	∞	83.29
TAK	∞	∞	∞	∞	∞	∞	40.32	∞	∞	∞	∞	146.09	52.95
WIA	36.93	37.37	33.39	84.81	36.93	36.65	22.29	28.29	24.52	37.16	24.5	63.05	42.72	24.52
